# Cellular senescence dysregulates antiviral interferon responses in idiopathic pulmonary fibrosis

**DOI:** 10.64898/2026.04.20.719739

**Authors:** Jun-Wei B. Hughes, Yasmina Reisser, Franziska Hornung, Tyler A. U. Hilsabeck, Fiona Senchyna, Ana L. Coelho, Tsung-Che Ho, Kevin Schneider, David Furman, Cory M. Hogaboam, Claude Jourdan Le Saux, Pierre-Yves Desprez, Stefanie Deinhardt-Emmer

## Abstract

Patients with idiopathic pulmonary fibrosis (IPF) are highly vulnerable to respiratory virus infections, but the cellular mechanisms linking fibrotic remodeling to impaired local antiviral defense remain unclear. Here, we investigated how cellular senescence shapes the response of patient-derived healthy and IPF primary lung fibroblasts to influenza A virus (IAV) infection. Transcriptomic profiling identified infection as the driver of gene expression in both DNA damage-induced senescent healthy and IPF fibroblasts and revealed induction of canonical antiviral pathways in both cell states. However, senescent IPF fibroblasts adopted a distinct antiviral response state characterized by a broader set of uniquely induced genes and differential coordination of antiviral transcriptional networks. Functionally, senescence increased viral titers in healthy and IPF fibroblasts, while senescent IPF fibroblasts displayed an altered inflammatory response. Network analysis linked viral response- and cell cycle-associated modules specifically to the senescent healthy infected state, whereas these programs were weaker in senescent IPF fibroblasts. Transcription factor inference identified *IRF3* and *STAT1* as candidate regulators of this altered antiviral state in both senescent healthy and IPF fibroblasts. Consistent with the network and transcription factor analyses, siRNA-mediated depletion of *IRF3* or *STAT1* significantly reduced IFN-β secretion in senescent healthy fibroblasts, whereas IPF fibroblasts showed only milder effects, indicating a disease-specific dependence on these pathways for antiviral control. Together, these findings show that the combination of cellular senescence and fibrotic fibroblast identity creates a dysfunctional antiviral state that may help explain the high susceptibility of IPF patients to virus-associated acute exacerbations and disease worsening.
