## Supplementary material for "Cellular senescence dysregulates antiviral interferon responses in idiopathic pulmonary fibrosis": DEG_IPF_IR_IAV_vs_IPF_IR_mock__black__overlap

ensembl	symbol	connectivity	connectivity_zscore	module_pval	log2FoldChange	padj
ENSG00000002549	LAP3	1.01675220544369	3.20172461837894	0.998921251348436	2.22201692060656	1.48512272439084e-06
ENSG00000107201	RIGI	1.02137446502436	3.12489348795986	0.997842502696872	3.82092729533852	2.42214643947757e-16
ENSG00000115267	IFIH1	1.02200779090023	3.12106829427366	0.996763754045307	3.74134297874951	2.20315022011814e-09
ENSG00000101347	SAMHD1	1.03002989514596	3.07024323186983	0.995685005393743	2.43602606726903	5.59166010340364e-07
ENSG00000059378	PARP12	1.06245062000242	3.0480118708492	0.994606256742179	2.9216215485885	1.66938113252905e-16
ENSG00000010030	ETV7	1.06945289777952	3.02651203771547	0.993527508090615	3.25191556147527	6.9067107049263e-06
ENSG00000290525	GBP1P1	1.07878783776378	3.00483949411018	0.992448759439051	4.1045644721182	8.17900194413433e-07
ENSG00000168062	BATF2	1.09118850919927	2.99336692190332	0.991370010787487	4.08629985182508	1.01193135600065e-14
ENSG00000205413	SAMD9	1.10525889570177	2.99237940697935	0.990291262135922	3.27377101956787	6.11750201188049e-11
ENSG00000196116	TDRD7	1.12091065176213	2.98385519451547	0.989212513484358	1.81335666464793	1.25135715064077e-09
ENSG00000173193	PARP14	1.13131704297003	2.95775342298772	0.988133764832794	2.86533359595987	8.20016162811909e-10
ENSG00000130813	SHFL	1.16225006148837	2.95494669134456	0.98705501618123	2.14656953513351	4.50909003426878e-17
ENSG00000135899	SP110	1.1639005564612	2.93858399060484	0.985976267529666	2.30328722262386	4.68006858100125e-09
ENSG00000068079	IFI35	1.1696910437563	2.90976019634033	0.984897518878101	3.26594933652194	7.08283469528683e-12
ENSG00000168394	TAP1	1.17407242555028	2.90716705239324	0.983818770226537	2.21948276823449	1.26014105803897e-11
ENSG00000173821	RNF213	1.17484659692686	2.90433829093763	0.982740021574973	2.39134415913062	4.33816574552947e-11
ENSG00000134321	RSAD2	1.21683302941452	2.8930705819992	0.981661272923409	4.96935128102941	7.94234172536964e-06
ENSG00000291077	NA	1.22477653483659	2.87350997306713	0.980582524271845	2.64775895685834	1.47419440432335e-10
ENSG00000135114	OASL	1.2577278380753	2.86907955309371	0.97950377562028	4.85825869359132	5.51264011446438e-08
ENSG00000136514	RTP4	1.27014179855076	2.86718075857254	0.978425026968716	3.76711775628065	2.5446799056326e-10
ENSG00000119922	IFIT2	1.28434647284805	2.86180169388328	0.977346278317152	5.14810834193446	5.03175188540063e-12
ENSG00000138035	PNPT1	1.30207135312745	2.86032496655575	0.976267529665588	3.09535186631783	3.24998545632835e-15
ENSG00000119917	IFIT3	1.3163000135839	2.84398687312746	0.975188781014024	4.40784567542218	5.13785476848814e-12
ENSG00000124201	ZNFX1	1.34495036461754	2.82955238182097	0.97411003236246	1.98158057829391	8.20016162811909e-10
ENSG00000130589	HELZ2	1.35162230927624	2.81738921923992	0.973031283710895	3.40033843887897	2.0509153784223e-12
ENSG00000112343	TRIM38	1.38258116915062	2.80948315883929	0.971952535059331	1.28262841617885	2.45234211411098e-06
ENSG00000138646	HERC5	1.40534612746659	2.80912305827751	0.970873786407767	4.69672191863907	4.89697249418446e-13
ENSG00000138496	PARP9	1.41623033192541	2.80552465018418	0.969795037756203	2.46064646668722	5.0223599097689e-09
ENSG00000115415	STAT1	1.43468436692031	2.78825978513535	0.968716289104639	2.27450852610742	2.83747492161583e-07
ENSG00000134326	CMPK2	1.4484652325419	2.78478941932765	0.967637540453074	5.27264013026956	1.53105259231149e-06
ENSG00000108771	DHX58	1.45725602961035	2.77555236222552	0.96655879180151	2.25320012644592	7.28243407927336e-07
ENSG00000138642	HERC6	1.46971660243795	2.74316329077941	0.965480043149946	3.93968880004153	1.00166721688677e-12
ENSG00000163840	DTX3L	1.49886282750404	2.73592885044469	0.964401294498382	2.04659064851284	7.02326728355706e-06
ENSG00000185880	TRIM69	1.52934708439985	2.7225540659371	0.963322545846818	1.79736895220106	1.89426527107105e-09
ENSG00000185745	IFIT1	1.53132179368333	2.7035624753962	0.962243797195254	4.33573944114397	1.92440507064255e-10
ENSG00000162654	GBP4	1.54061327499221	2.70223757964546	0.961165048543689	2.62302801890501	0.0142091052942844
ENSG00000106785	TRIM14	1.59047371257438	2.70211997399437	0.960086299892125	2.77967084606467	2.86751271983344e-09
ENSG00000204264	PSMB8	1.6038211566081	2.69412789678165	0.959007551240561	1.67724279709146	2.19456758957935e-06
ENSG00000132109	TRIM21	1.62995613295091	2.69378491035803	0.957928802588997	2.52280165147181	2.52376765013349e-12
ENSG00000183486	MX2	1.63672655296184	2.66093816750292	0.956850053937433	5.04792811657368	2.23824871426393e-08
ENSG00000137200	CMTR1	1.6470908250348	2.6556574443106	0.955771305285868	1.13145564448802	1.68316195136939e-08
ENSG00000130775	THEMIS2	1.66176349997607	2.64837301118271	0.954692556634304	2.57220459229877	1.23273093953676e-12
ENSG00000089127	OAS1	1.68339165591994	2.64167599398003	0.95361380798274	5.16985847281514	8.20016162811909e-10
ENSG00000111335	OAS2	1.69201271812307	2.62898151808118	0.952535059331176	4.42200827779547	9.40378372531421e-12
ENSG00000180628	PCGF5	1.751342793022	2.61799539828594	0.951456310679612	1.65065278051068	8.68629485948147e-05
ENSG00000181381	DDX60L	1.76902683939515	2.61302173416134	0.950377562028047	3.49578845344109	3.86607765488165e-11
ENSG00000185507	IRF7	1.78660886676905	2.5960449995065	0.949298813376483	3.2750260720481	1.72113729857379e-13
ENSG00000137198	GMPR	1.82306541954075	2.58982783853238	0.948220064724919	3.22077517620459	6.7139038208625e-08
ENSG00000111331	OAS3	1.83653984276788	2.57977604054614	0.947141316073355	4.83923665328034	5.22559851247188e-12
ENSG00000240065	PSMB9	1.85610095994159	2.57963046552482	0.946062567421791	2.46051455591305	3.52350467775127e-05
ENSG00000178685	PARP10	1.876193310554	2.57466072180201	0.944983818770227	1.89796787663836	3.317854088239e-11
ENSG00000110057	UNC93B1	1.91771269110754	2.57276208942725	0.943905070118662	1.73256623398483	5.4070593420822e-07
ENSG00000156587	UBE2L6	1.95018004967434	2.57184286396131	0.942826321467098	1.88986695435523	9.298488446167e-06
ENSG00000137965	IFI44	1.96814713306089	2.56326439368551	0.941747572815534	3.10407915284006	1.11025306586936e-08
ENSG00000187608	ISG15	1.97820540864046	2.52868424323809	0.94066882416397	4.25695406566974	1.56059741714143e-12
ENSG00000137628	DDX60	1.98055058405458	2.51772248396292	0.939590075512406	2.43990414494659	0.000120966783593142
ENSG00000137959	IFI44L	2.08559143791978	2.49568867644801	0.938511326860841	5.56755721276461	2.28777174853415e-15
ENSG00000117228	GBP1	2.08743754690593	2.48357837457752	0.937432578209277	3.72880188848337	4.17325600355964e-07
ENSG00000239713	APOBEC3G	2.1323905049288	2.4832066413622	0.936353829557713	2.44858152578727	6.44575966863742e-12
ENSG00000055332	EIF2AK2	2.13404217510492	2.46816556991263	0.935275080906149	2.0057661180695	2.43664433851345e-06
ENSG00000184979	USP18	2.15809002103899	2.46570137173855	0.934196332254585	3.84253085058634	4.89697249418446e-13
ENSG00000133106	EPSTI1	2.22410955180277	2.46199174992443	0.933117583603021	3.32850117555055	0.000989092653889339
ENSG00000125826	RBCK1	2.23387528766986	2.45280476429734	0.932038834951456	1.09888060355854	3.9931338971073e-06
ENSG00000025708	TYMP	2.26826294684768	2.4404498854525	0.930960086299892	3.0020395695746	8.18617585924746e-09
ENSG00000102524	TNFSF13B	2.28361220340354	2.42535628164893	0.929881337648328	3.60467428441503	1.57563174848042e-07
ENSG00000170581	STAT2	2.28404738821983	2.4224320696651	0.928802588996764	1.23487684957035	1.19713366114579e-07
ENSG00000121060	TRIM25	2.33373729815947	2.41893854229746	0.9277238403452	2.31799819359008	4.4594337160413e-11
ENSG00000172936	MYD88	2.34384902923307	2.40635358845817	0.926645091693635	1.97016980826447	1.76305401087838e-09
ENSG00000182179	UBA7	2.36346911287471	2.40502837324671	0.925566343042071	2.16092679156891	4.98042806544893e-11
ENSG00000155363	MOV10	2.42436116576783	2.36051447662723	0.924487594390507	1.41024325561914	1.20629181845824e-06
ENSG00000140464	PML	2.45670588153348	2.31769047197606	0.923408845738943	1.45565770336922	1.62169380734813e-05
ENSG00000177409	SAMD9L	2.46701850609547	2.29488417663952	0.922330097087379	2.50892952968866	9.75287539294982e-07
ENSG00000152778	IFIT5	2.48323015046865	2.29271897676242	0.921251348435814	1.73340532071667	5.93622625589159e-06
ENSG00000157601	MX1	2.49092624676553	2.2896921243447	0.92017259978425	5.08391019862615	8.89959370649595e-10
ENSG00000116194	ANGPTL1	2.49470012475323	2.28681111501999	0.919093851132686	2.75000309242014	6.70407282256845e-05
ENSG00000168404	MLKL	2.5092521247459	2.28237017671666	0.918015102481122	2.78220228947839	6.45835379300898e-14
ENSG00000160710	ADAR	2.5197593016556	2.25976961456129	0.916936353829558	1.26542099863925	7.38862739316957e-05
ENSG00000141574	SECTM1	2.5376626191554	2.2368080462246	0.915857605177994	2.87905932253745	6.9067107049263e-06
ENSG00000136147	PHF11	2.58876974130731	2.23232217279623	0.914778856526429	0.960510850003475	0.00114193127394047
ENSG00000105559	PLEKHA4	2.63035584318475	2.21466205133804	0.913700107874865	1.84214746452098	1.32620123958239e-06
ENSG00000173786	CNP	2.64982969060934	2.20681278675703	0.912621359223301	1.20602327831906	0.000382438484432386
ENSG00000105939	ZC3HAV1	2.65008010464126	2.19217071451987	0.911542610571737	1.70072751864241	6.26827256252016e-07
ENSG00000213689	TREX1	2.6533724256105	2.18671690655235	0.910463861920173	2.32570002977168	9.28161116522989e-07
ENSG00000060491	OGFR	2.70386950556505	2.18472477489617	0.909385113268608	1.27155320741218	1.24260327103228e-06
ENSG00000110446	SLC15A3	2.77879844487464	2.16500136179155	0.908306364617044	2.50457356133014	2.50004664939682e-07
ENSG00000132274	TRIM22	2.79992977819829	2.1226500337653	0.90722761596548	1.39354150312087	0.000466260908828315
ENSG00000168961	LGALS9	2.87876935839468	2.11818131347139	0.906148867313916	3.08927349676649	2.97661488539298e-07
ENSG00000177989	CIMAP1B	2.88767904010378	2.09375827170046	0.905070118662352	2.89138964993224	3.52350467775127e-05
ENSG00000296287	NA	2.91577720852449	2.09309001798743	0.903991370010788	4.65715889767179	0.000844410128484643
ENSG00000116514	RNF19B	2.93238101383215	2.06097048874043	0.902912621359223	1.23679582811903	0.000178560473171693
ENSG00000185885	IFITM1	2.9798832000819	2.05537748455316	0.901833872707659	3.31201450180706	8.81618342295764e-05
ENSG00000221963	APOL6	3.00423303070574	2.03914868189938	0.900755124056095	2.06392351853602	0.000245212442283494
ENSG00000188157	AGRN	3.03256419102076	2.02434038822416	0.899676375404531	1.10200900812108	0.000511020983748688
ENSG00000116663	FBXO6	3.04544038760859	2.01825983331992	0.898597626752967	1.6406962144284	0.000128098067055543
ENSG00000204261	PSMB8-AS1	3.06994557632558	2.0058855216614	0.897518878101402	1.99431575548326	0.000128098067055543
ENSG00000197536	NA	3.07742633634662	1.97639909474167	0.896440129449838	1.50241348429978	0.00401825935002344
ENSG00000204642	HLA-F	3.0862752697959	1.95506937584889	0.895361380798274	2.50844273785051	0.000693553733187441
ENSG00000188313	PLSCR1	3.09359126785571	1.95503405073324	0.89428263214671	2.33396821146105	1.24215746295095e-06
ENSG00000271503	CCL5	3.10860692088744	1.93179427682341	0.893203883495146	3.82002277452445	0.000520075212091868
ENSG00000112773	TENT5A	3.12304307490445	1.92614052879294	0.892125134843581	1.42458482386409	1.82932498636278e-05
ENSG00000277511	NA	3.15023218375754	1.92612271201065	0.891046386192017	2.15587655654078	0.000520075212091868
ENSG00000137496	IL18BP	3.20209921358843	1.91206104648198	0.889967637540453	1.44473469027713	0.0145663009148248
ENSG00000131203	IDO1	3.22052837771469	1.83934122644656	0.888888888888889	4.9290709704693	4.32974840569569e-05
ENSG00000130303	BST2	3.24638361622478	1.83885509696481	0.887810140237325	4.98028124554603	4.75049705159209e-21
ENSG00000132530	XAF1	3.24966528392208	1.79944363084812	0.886731391585761	2.18648341430144	6.31350612800505e-05
ENSG00000164342	TLR3	3.25276954004571	1.78867015211723	0.885652642934196	2.57756797364632	0.000114031680079034
ENSG00000141664	ZCCHC2	3.28193203545354	1.76798890548733	0.884573894282632	1.57604564102883	3.65554522323274e-06
ENSG00000124226	RNF114	3.28625954332158	1.74812682256587	0.883495145631068	0.925786257836893	0.0022449069731309
ENSG00000204267	TAP2	3.31648434936326	1.74329924758176	0.882416396979504	1.69167127408136	0.000667581103832641
ENSG00000169245	CXCL10	3.33065019102315	1.7373543186961	0.88133764832794	1.81043083065064	0.0336052961561893
ENSG00000188290	HES4	3.33354480676153	1.73629134723129	0.880258899676375	2.5712062306758	1.86840674806514e-11
ENSG00000204592	HLA-E	3.3528240140917	1.73052069540651	0.879180151024811	0.590142291183122	0.0173406151160098
ENSG00000067066	SP100	3.36022267749468	1.7086078738501	0.878101402373247	0.866581793386869	0.00358580146250125
ENSG00000123609	NMI	3.38545644213332	1.68060133038144	0.877022653721683	1.59222592782584	0.000284205811164113
ENSG00000128335	APOL2	3.39107898291865	1.67801568404195	0.875943905070119	1.69783804521098	0.000459518451748411
ENSG00000128284	APOL3	3.56021146633418	1.66053545034852	0.87378640776699	1.55092290160868	0.00767069263730789
ENSG00000245556	SCAMP1-AS1	3.63574131485909	1.61463153215958	0.872707659115426	0.98423352052593	0.0142687101032145
ENSG00000142961	MOB3C	3.6697100915556	1.60821104389821	0.870550161812298	0.985086474269969	0.00205818799717233
ENSG00000140853	NLRC5	3.71832316241092	1.60370648544202	0.868392664509169	2.04638706644196	2.51190675448976e-08
ENSG00000182393	IFNL1	3.72693563607838	1.60077083425217	0.867313915857605	5.3175634335957	0.000110459024181752
ENSG00000169248	CXCL11	3.7324092865368	1.59907533007308	0.866235167206041	3.19702826472891	0.00853070625044922
ENSG00000213928	IRF9	3.74398723594959	1.59569360397222	0.865156418554477	0.709556398188995	0.0268616494798454
ENSG00000172183	ISG20	3.85256687858009	1.57048330194172	0.862998921251348	4.06876511643058	6.26827256252016e-07
ENSG00000171855	IFNB1	3.90658193627302	1.55820171806502	0.86084142394822	6.58564179776373	7.15713104495085e-11
ENSG00000137842	TMEM62	3.92182558679127	1.54603840970383	0.857605177993528	1.06198098719435	0.00211222292716316
ENSG00000120526	NUDCD1	3.96734298157152	1.5266632310952	0.856526429341963	1.32468666753133	0.00187996795337913
ENSG00000155287	SLC25A28	3.96948051444664	1.51538961656699	0.855447680690399	0.64031682703516	0.0334049083156642
ENSG00000126709	IFI6	4.00448093806534	1.5132164485245	0.854368932038835	2.80811009932851	4.41376708504109e-05
ENSG00000100226	GTPBP1	4.09813796882211	1.47575605758441	0.848975188781014	1.2088030358576	9.30182704940248e-07
ENSG00000128394	APOBEC3F	4.15634839383123	1.47362719684462	0.84789644012945	1.42806867500285	0.000493247881903934
ENSG00000234127	TRIM26	4.17913291444852	1.46934923546505	0.846817691477886	0.900042689990919	5.8247131647828e-06
ENSG00000163565	IFI16	4.18083738007939	1.46255729968701	0.845738942826321	0.887894013931116	0.0152264980865905
ENSG00000166889	PATL1	4.29797866820004	1.44633685522252	0.840345199568501	1.20302236539646	0.00020033038599513
ENSG00000100342	APOL1	4.49313022044186	1.42775535340986	0.836030204962244	1.45454261487191	0.00426907309104035
ENSG00000077522	ACTN2	4.50016913844975	1.41646328768379	0.83495145631068	4.95656126465012	8.2291551755122e-09
ENSG00000116863	ADPRS	4.54966319860054	1.41576954336465	0.833872707659115	0.852873901999848	0.00256284745409648
ENSG00000291144	NA	4.56725679881809	1.41286215269274	0.832793959007551	4.00005374675825	0.00214069981241339
ENSG00000168016	TRANK1	4.5966230422457	1.40810773898434	0.831715210355987	1.73800237210843	3.17809394753292e-05
ENSG00000141682	PMAIP1	4.65607082924457	1.39353313753519	0.830636461704423	2.55765604334879	1.98975739744312e-06
ENSG00000284194	SCO2	4.711179207037	1.38900463180286	0.82740021574973	1.00297340032668	0.00109427063248886
ENSG00000122643	NT5C3A	4.74104063153332	1.38527683863877	0.825242718446602	0.8318993200273	0.0194472660672801
ENSG00000185753	CXorf38	4.80096702469549	1.37110619573337	0.823085221143474	1.18149924307904	7.56890515352571e-09
ENSG00000299483	NA	4.81185379929907	1.36302036007005	0.822006472491909	4.00200790293293	0.00130177712224942
ENSG00000102081	FMR1	4.844084169055	1.36210380626122	0.820927723840345	1.01127724350447	0.00122268148225243
ENSG00000089692	LAG3	4.87722734866771	1.35499621336166	0.819848975188781	1.91082560281592	0.0133360563629668
ENSG00000141497	ZMYND15	4.89868766178113	1.34914324311926	0.818770226537217	2.41228103430378	0.00368460041730222
ENSG00000267369	TAF5LP1	4.92036701383821	1.34863420597806	0.817691477885653	5.3019160169503	0.000311836468216123
ENSG00000132256	TRIM5	4.92548064862496	1.34534710254084	0.816612729234088	1.70414787445799	0.00154577989329768
ENSG00000160932	LY6E	5.22774754738242	1.30775463397749	0.807982740021575	1.24584490694763	0.00270184561333672
ENSG00000154451	GBP5	5.27094624813434	1.30292406930001	0.805825242718447	2.89261527423614	0.0117753340125012
ENSG00000272512	NA	5.3401381735443	1.29951930747897	0.803667745415318	4.91481695182511	2.81507176250984e-09
ENSG00000038210	PI4K2B	5.45620857221485	1.28385544135823	0.80151024811219	1.58718836600042	0.000120966783593142
ENSG00000135077	HAVCR2	5.79699777776358	1.24441015002467	0.792880258899676	2.95341456287761	8.1512114246102e-05
ENSG00000258659	TRIM34	6.01693726426277	1.22934664684349	0.789644012944984	1.12363464017798	3.72380444752008e-06
ENSG00000233975	NA	6.23190601948036	1.21208962546227	0.786407766990291	1.34280654038668	0.0422407080681942
ENSG00000125347	IRF1	6.36035370609893	1.16734592812792	0.778856526429342	1.7340864733549	0.00471432409812757
ENSG00000224789	NA	6.37076920967698	1.16378493183622	0.777777777777778	3.55759648680917	0.00473427961766384
ENSG00000162645	GBP2	6.54146757184889	1.15500970420605	0.773462783171521	1.04998096779039	0.0242051464965004
ENSG00000168310	IRF2	6.6562606969387	1.11449816323894	0.769147788565264	0.812874404445441	0.0127220823813742
ENSG00000138755	CXCL9	6.66257626222436	1.11028051758554	0.7680690399137	7.08600683559907	1.78662488701444e-07
ENSG00000115271	GCA	6.73584111397484	1.10647951134545	0.766990291262136	1.90452913483732	0.00167792596543422
ENSG00000279296	NA	6.80753673998955	1.09262417611864	0.764832793959008	1.99869367320286	0.0133360563629668
ENSG00000117475	BLZF1	6.9601370221349	1.08173703106362	0.761596548004315	1.04639365981798	0.00135392819146176
ENSG00000072121	ZFYVE26	7.01855519910462	1.07610790606259	0.758360302049622	1.07516883643745	0.00221829677154366
ENSG00000179044	EXOC3L1	7.04921012361961	1.06867736930081	0.757281553398058	2.94564020595813	0.00479403860439074
ENSG00000112576	CCND3	7.23064923971754	1.04791535459291	0.754045307443366	0.595886293579799	0.024163099349401
ENSG00000204138	PHACTR4	7.33775824958859	1.03831859847151	0.751887810140237	1.16336259107103	1.26700988380769e-06
ENSG00000105287	PRKD2	7.73132098038053	1.00696758505767	0.741100323624595	1.04337718151345	0.00471432409812757
ENSG00000205045	SLFN12L	7.79302585005028	1.00238411919484	0.738942826321467	4.32649893040603	0.000177968875326991
ENSG00000206190	ATP10A	7.95148753327184	1.00106266654208	0.737864077669903	2.16438802232429	0.000193754990278965
ENSG00000120217	CD274	8.07066501128197	0.968344816676062	0.73462783171521	3.09269664238095	2.86731207115651e-05
ENSG00000185722	ANKFY1	8.13734253148514	0.966531673396271	0.733549083063646	0.822939206068198	0.0018500773615865
ENSG00000105402	NAPA	8.24992786862018	0.938099113554221	0.727076591154261	0.752164518237392	0.00158117147705613
ENSG00000152749	GPR180	8.30104090505799	0.920416047236981	0.724919093851133	0.984153631637944	0.00119096302823806
ENSG00000163872	YEATS2	8.33850004132842	0.918308903746819	0.723840345199569	0.549890749070734	0.0196273093586183
ENSG00000198576	ARC	8.35727455432949	0.917693573371324	0.722761596548004	4.01120000713302	5.2704943150067e-07
ENSG00000269720	CCDC194	8.37572654165449	0.907138247440296	0.72168284789644	4.47970654034994	0.000300934326506681
ENSG00000131979	GCH1	8.60821452071829	0.88467129279415	0.716289104638619	2.6655167436042	0.00446679133818706
ENSG00000162772	ATF3	8.99606875212561	0.853047048016112	0.709816612729234	1.81783761704249	0.0050921161135801
ENSG00000144655	CSRNP1	9.04574489579411	0.852419553741835	0.70873786407767	1.73639881203765	5.95507646524846e-06
ENSG00000270379	HEATR9	9.05487337217674	0.849006519717298	0.707659115426106	5.36965499739287	0.000160496089790952
ENSG00000198133	TMEM229B	9.06074157072219	0.842121666435576	0.706580366774542	1.33650547561988	0.00749545827932792
ENSG00000223960	CHROMR	9.08372588067323	0.838104557970729	0.705501618122977	1.44428600470783	1.51549082434189e-06
ENSG00000101596	SMCHD1	9.32705434825322	0.826017063344542	0.700107874865156	1.19223586510764	0.000650076591871484
ENSG00000173762	CD7	9.49932851484781	0.802331591170756	0.697950377562028	2.94700843573333	0.000111765039249977
ENSG00000026950	BTN3A1	9.50901711697374	0.792164841549446	0.696871628910464	1.03576502665573	0.00223773628377042
ENSG00000137752	CASP1	9.54234980879707	0.790771925015801	0.6957928802589	0.881136824017399	0.0284950422744045
ENSG00000136492	BRIP1	9.95025927144996	0.73081623467055	0.686084142394822	1.76927006789441	0.0142091052942844
ENSG00000165731	RET	10.0441274433822	0.707082905095744	0.683926645091694	1.74900567756711	0.00965159255492506
ENSG00000111679	PTPN6	10.6270403746898	0.696900341449119	0.67529665587918	4.3598763080251	1.43533744730428e-06
ENSG00000106560	GIMAP2	10.6781249487418	0.696332375610228	0.674217907227616	1.09599223042453	0.0455855728753389
ENSG00000225964	NA	10.7816193359122	0.686299249810561	0.670981661272923	1.47014290297682	0.048835858383499
ENSG00000154642	C21orf91	10.9910016762823	0.677040925872128	0.667745415318231	1.1931475181894	0.000954257347252982
ENSG00000146859	TMEM140	11.0779548546752	0.669672428632733	0.666666666666667	1.25808026145773	0.0027305059809486
ENSG00000244491	NA	11.901530916654	0.586521103168303	0.653721682847896	12.9005966993938	0.000669206793260752
ENSG00000160888	IER2	11.9930506056103	0.565159547060901	0.64940668824164	1.05866867416572	0.000707128213413371
ENSG00000144596	GRIP2	12.0272278048746	0.561054878302415	0.648327939590076	2.67106618189721	0.0112098952025955
ENSG00000125818	PSMF1	12.0565693030867	0.559038715650386	0.646170442286947	0.597078392533479	0.0181724092577409
ENSG00000163644	PPM1K	12.4917798904498	0.533255801866804	0.64185544768069	1.24891027841387	0.00809873563475825
ENSG00000138135	CH25H	12.800592371122	0.504373333770637	0.638619201725998	1.38251352293982	0.0392144313532653
ENSG00000163568	AIM2	13.356890556844	0.483471436331509	0.632146709816613	3.28767254429463	0.00418972561545203
ENSG00000198604	BAZ1A	13.4152551018281	0.482185754788787	0.631067961165048	0.826107254739786	0.0135268507171014
ENSG00000100596	SPTLC2	13.628907262665	0.472155782535722	0.627831715210356	0.744902757132663	0.00611456286257815
ENSG00000306083	NA	13.8803686752942	0.455195474181918	0.623516720604099	1.96464141540532	0.0257401288666128
ENSG00000282851	BISPR	15.369780919149	0.424145526862504	0.61596548004315	4.18690207602053	0.00067688682476055
ENSG00000172432	GTPBP2	15.5708506818676	0.416325994387421	0.613807982740022	0.917540843870914	0.000245212442283494
ENSG00000103966	EHD4	16.2481895850263	0.390708176437822	0.606256742179072	1.16802754575175	0.0065373456840784
ENSG00000163132	MSX1	16.4920289638586	0.358059729820385	0.599784250269687	2.23805147244221	4.17721855080381e-05
ENSG00000295095	NA	16.8113279165639	0.341016428697525	0.596548004314995	2.5470764899349	0.0165723261086078
ENSG00000166801	FAM111A	17.7251113081774	0.275627024502724	0.584681769147789	0.825876862303817	0.0102732187671699
ENSG00000155629	PIK3AP1	17.8560469761977	0.265404839420733	0.581445523193096	3.1452504425432	0.000384698530988939
ENSG00000165997	ARL5B	19.0647191325949	0.232644846672951	0.572815533980582	1.10880682027477	0.0101352841616837
ENSG00000107798	LIPA	19.1048272006898	0.232259099989709	0.571736785329018	0.831512391074904	0.0102732187671699
ENSG00000291086	LGALS17A	19.3546368171669	0.219910802531686	0.568500539374326	3.03204932835348	0.00979765828803004
ENSG00000163545	NUAK2	20.1915499464155	0.175401031078605	0.559870550161812	2.01176595723845	0.00455379001301246
ENSG00000165806	CASP7	21.1420875734655	0.155719235012296	0.550161812297735	0.70228112519801	0.018702198611179
ENSG00000171094	ALK	21.3020227107319	0.145800169201891	0.546925566343042	3.163423551525	0.00513681457176071
ENSG00000178719	GRINA	21.5012049803361	0.14239073677108	0.544768069039914	0.564193486160467	0.000121596026089666
ENSG00000145016	RUBCN	21.7353739635838	0.137513541375396	0.542610571736785	0.61786295320534	0.0398320186765869
ENSG00000114450	GNB4	22.7268851960896	0.103300159815736	0.529665587918015	0.602621068797541	0.0360685443731852
ENSG00000105523	FAM83E	24.2936902150295	0.0617961256265705	0.518878101402373	3.18599269329733	0.00645399248655795
ENSG00000014138	POLA2	24.3620011061869	0.0580027568486565	0.517799352750809	0.736657009442293	0.0210466512059631
ENSG00000099860	GADD45B	25.7118515742336	0.0360546050815262	0.508090614886731	1.57337452298352	9.76998401046807e-06
ENSG00000135625	EGR4	25.8312206624374	0.0319436257949194	0.505933117583603	5.21213906195676	0.000363746294447038
ENSG00000122783	CYREN	26.317642803402	0.019189859521263	0.50269687162891	1.08830088229073	2.71654214704637e-05
ENSG00000111912	NCOA7	26.7670083544176	-0.00331848059681622	0.498381877022654	1.04863790904148	0.0146631489542732
ENSG00000163121	NEURL3	27.2290461023204	-0.00874489694364432	0.496224379719525	3.70725387560119	0.00297204028746096
ENSG00000068976	PYGM	28.3110013636445	-0.0567049496795739	0.483279395900755	2.91614945862534	0.00256284745409648
ENSG00000263069	RNF213-AS1	28.8968021505191	-0.0928138206415309	0.477885652642934	1.61877439009035	0.00453638957442258
ENSG00000159399	HK2	31.3673879506556	-0.163237922891045	0.45091693635383	0.942462873991526	0.0122656945766775
ENSG00000170745	KCNS3	34.0567290033448	-0.224288802584716	0.429341963322546	0.578780554295866	0.0384929475513654
ENSG00000163659	TIPARP	34.0802537444679	-0.224300868634327	0.428263214670982	1.14086932094132	0.00510608006445215
ENSG00000305207	NA	34.180673151761	-0.229819636882766	0.427184466019418	2.49375684458741	0.00256284745409648
ENSG00000065060	BLTP3A	35.6210595084773	-0.276624311506551	0.413160733549083	0.818990773926269	0.00970982358548457
ENSG00000139668	WDFY2	38.4945786797663	-0.310270326717971	0.39697950377562	0.937598862987265	0.00177438210930242
ENSG00000115008	IL1A	44.1729743627142	-0.433474606456786	0.355987055016181	3.00607786889044	0.0104373625611098
ENSG00000133401	PDZD2	44.9080105245104	-0.446749963679804	0.35059331175836	1.75028204000312	0.0302811046699704
ENSG00000205560	CPT1B	45.4019469502489	-0.448402537806811	0.347357065803668	1.50866613022346	0.0022449069731309
ENSG00000005059	MCUB	45.7879333919991	-0.451922663078445	0.344120819848975	1.14787727698468	0.00453411150010598
ENSG00000267607	ICAM4-AS1	49.3401237384038	-0.489666085350479	0.323624595469256	3.60919810690015	0.00158117147705613
ENSG00000067082	KLF6	50.6283243531382	-0.512834209801977	0.310679611650486	0.576085218024649	0.0323502775799002
ENSG00000151014	NOCT	60.4495438903638	-0.589218196743442	0.248112189859763	1.14767188756863	0.0112275399751185
ENSG00000291143	NA	70.430515046479	-0.664066727557946	0.183387270765912	2.1292207057012	0.0244275244598229
ENSG00000148357	HMCN2	73.5947001712106	-0.681456921146586	0.159654800431499	4.10982559631976	0.0018500773615865
ENSG00000140807	NKD1	99.4350126657189	-0.736041244195117	0.0841423948220066	2.35595957572081	0.0198338934788929
ENSG00000130487	KLHDC7B	105.732970689199	-0.745394404881378	0.069039913700108	2.16990416138689	0.0242224505940912
ENSG00000272821	NA	111.099042869214	-0.759510287787629	0.0507011866235167	28.7488188224049	6.28946799267257e-06
ENSG00000196296	ATP2A1	124.23274703908	-0.7815112509794	0.00862998921251357	3.07843151850886	0.00420162060095928
