## Supplementary material for "Cellular senescence dysregulates antiviral interferon responses in idiopathic pulmonary fibrosis": DEG_IPF_IR_IAV_vs_IPF_IR_mock__dimgrey__overlap

ensembl	symbol	connectivity	connectivity_zscore	module_pval	log2FoldChange	padj
ENSG00000279945	NA	17.1063994367947	-0.0539047469688235	0.480099502487562	-25.294222479215	6.34561243080871e-05
ENSG00000279095	NA	40.6972458348586	-0.681670914165498	0.181592039800995	-6.32605216719163	6.28946799267257e-06
