## Supplementary material for "Cellular senescence dysregulates antiviral interferon responses in idiopathic pulmonary fibrosis": DEG_normal_IR_IAV_vs_normal_IR_mock__black__overlap

ensembl	symbol	connectivity	connectivity_zscore	module_pval	log2FoldChange	padj
ENSG00000002549	LAP3	1.01675220544369	3.20172461837894	0.998921251348436	1.40664522649568	0.0148611993706313
ENSG00000107201	RIGI	1.02137446502436	3.12489348795986	0.997842502696872	2.53535400385359	1.21665184848468e-05
ENSG00000115267	IFIH1	1.02200779090023	3.12106829427366	0.996763754045307	1.59112645866018	0.0189896854466456
ENSG00000101347	SAMHD1	1.03002989514596	3.07024323186983	0.995685005393743	1.38663915194394	0.0182907311463641
ENSG00000059378	PARP12	1.06245062000242	3.0480118708492	0.994606256742179	2.02674121778958	7.27661158914385e-06
ENSG00000010030	ETV7	1.06945289777952	3.02651203771547	0.993527508090615	1.21443773831187	0.0373994857976604
ENSG00000290525	GBP1P1	1.07878783776378	3.00483949411018	0.992448759439051	1.09665244227756	0.0426520400985163
ENSG00000168062	BATF2	1.09118850919927	2.99336692190332	0.991370010787487	2.74175051539389	1.75914361452851e-05
ENSG00000205413	SAMD9	1.10525889570177	2.99237940697935	0.990291262135922	1.57287313300822	0.0132160296163299
ENSG00000196116	TDRD7	1.12091065176213	2.98385519451547	0.989212513484358	1.51182418385811	0.000141885931716297
ENSG00000173193	PARP14	1.13131704297003	2.95775342298772	0.988133764832794	1.01967479122094	0.0403684752505561
ENSG00000130813	SHFL	1.16225006148837	2.95494669134456	0.98705501618123	1.73032131751186	8.29040456475358e-08
ENSG00000135899	SP110	1.1639005564612	2.93858399060484	0.985976267529666	1.77719228594081	0.000660826058681296
ENSG00000068079	IFI35	1.1696910437563	2.90976019634033	0.984897518878101	2.09970637635576	0.00068141033895709
ENSG00000168394	TAP1	1.17407242555028	2.90716705239324	0.983818770226537	1.90775270903228	6.06754209847618e-06
ENSG00000173821	RNF213	1.17484659692686	2.90433829093763	0.982740021574973	1.79381446691871	0.000171159431180139
ENSG00000291077	NA	1.22477653483659	2.87350997306713	0.980582524271845	2.32489504543647	5.31317514709505e-06
ENSG00000135114	OASL	1.2577278380753	2.86907955309371	0.97950377562028	1.88428766249632	0.0132160296163299
ENSG00000136514	RTP4	1.27014179855076	2.86718075857254	0.978425026968716	1.59929325296212	0.0176875140411695
ENSG00000119922	IFIT2	1.28434647284805	2.86180169388328	0.977346278317152	2.90444822394549	0.00100481442607257
ENSG00000138035	PNPT1	1.30207135312745	2.86032496655575	0.976267529665588	2.23192672354297	6.63948869107506e-06
ENSG00000119917	IFIT3	1.3163000135839	2.84398687312746	0.975188781014024	1.68704147191151	0.0165262374270616
ENSG00000124201	ZNFX1	1.34495036461754	2.82955238182097	0.97411003236246	1.44315934876031	0.00107520059743005
ENSG00000130589	HELZ2	1.35162230927624	2.81738921923992	0.973031283710895	2.19895377218226	0.000399464428277519
ENSG00000112343	TRIM38	1.38258116915062	2.80948315883929	0.971952535059331	1.15120952157137	0.00186200874332146
ENSG00000138646	HERC5	1.40534612746659	2.80912305827751	0.970873786407767	2.56410103704462	0.00107520059743005
ENSG00000138496	PARP9	1.41623033192541	2.80552465018418	0.969795037756203	1.58829088172362	0.00525096402283353
ENSG00000115415	STAT1	1.43468436692031	2.78825978513535	0.968716289104639	1.12477447855333	0.0289379053093746
ENSG00000108771	DHX58	1.45725602961035	2.77555236222552	0.96655879180151	1.77959931036149	0.00228641305020337
ENSG00000138642	HERC6	1.46971660243795	2.74316329077941	0.965480043149946	1.06937832425547	0.0438707227562286
ENSG00000163840	DTX3L	1.49886282750404	2.73592885044469	0.964401294498382	1.09047047226578	0.0315878732388123
ENSG00000185880	TRIM69	1.52934708439985	2.7225540659371	0.963322545846818	1.11020524511418	0.00902477164622692
ENSG00000185745	IFIT1	1.53132179368333	2.7035624753962	0.962243797195254	1.84485667191454	0.0132160296163299
ENSG00000106785	TRIM14	1.59047371257438	2.70211997399437	0.960086299892125	1.66035144564279	0.00752265748601507
ENSG00000204264	PSMB8	1.6038211566081	2.69412789678165	0.959007551240561	1.38969950267948	0.00348471643126243
ENSG00000132109	TRIM21	1.62995613295091	2.69378491035803	0.957928802588997	1.96156490391831	1.88472968963188e-05
ENSG00000137200	CMTR1	1.6470908250348	2.6556574443106	0.955771305285868	0.990701201260245	0.000309591687238375
ENSG00000130775	THEMIS2	1.66176349997607	2.64837301118271	0.954692556634304	2.00608288342378	1.29041833638206e-05
ENSG00000180628	PCGF5	1.751342793022	2.61799539828594	0.951456310679612	1.06387863988024	0.0278242267248539
ENSG00000181381	DDX60L	1.76902683939515	2.61302173416134	0.950377562028047	2.03092364069171	0.00279524676980456
ENSG00000185507	IRF7	1.78660886676905	2.5960449995065	0.949298813376483	2.3616379102901	1.75914361452851e-05
ENSG00000137198	GMPR	1.82306541954075	2.58982783853238	0.948220064724919	1.85595064123197	0.00954006631021681
ENSG00000111331	OAS3	1.83653984276788	2.57977604054614	0.947141316073355	1.83302594704584	0.0135362820732432
ENSG00000240065	PSMB9	1.85610095994159	2.57963046552482	0.946062567421791	1.22652776086921	0.0336186505585824
ENSG00000178685	PARP10	1.876193310554	2.57466072180201	0.944983818770227	1.5057477748505	7.8219836232547e-05
ENSG00000110057	UNC93B1	1.91771269110754	2.57276208942725	0.943905070118662	1.5527093772138	0.000664993653041581
ENSG00000156587	UBE2L6	1.95018004967434	2.57184286396131	0.942826321467098	1.17543833013025	0.0221969185298753
ENSG00000137965	IFI44	1.96814713306089	2.56326439368551	0.941747572815534	1.15902664709054	0.0366399495895471
ENSG00000187608	ISG15	1.97820540864046	2.52868424323809	0.94066882416397	2.41710898490037	0.00113227056753263
ENSG00000117228	GBP1	2.08743754690593	2.48357837457752	0.937432578209277	1.05190350230432	0.0487656929057292
ENSG00000239713	APOBEC3G	2.1323905049288	2.4832066413622	0.936353829557713	1.95846702020772	1.45991935251009e-05
ENSG00000184979	USP18	2.15809002103899	2.46570137173855	0.934196332254585	1.82871294399414	0.00774338033605084
ENSG00000125826	RBCK1	2.23387528766986	2.45280476429734	0.932038834951456	1.04308501954767	0.00107520059743005
ENSG00000025708	TYMP	2.26826294684768	2.4404498854525	0.930960086299892	1.91897437384729	0.00387970369069155
ENSG00000102524	TNFSF13B	2.28361220340354	2.42535628164893	0.929881337648328	1.52473463037663	0.0225345628377006
ENSG00000170581	STAT2	2.28404738821983	2.4224320696651	0.928802588996764	1.19027771481437	0.000114568363439235
ENSG00000121060	TRIM25	2.33373729815947	2.41893854229746	0.9277238403452	1.09629534117972	0.0191377849498711
ENSG00000172936	MYD88	2.34384902923307	2.40635358845817	0.926645091693635	1.51613725137016	0.000664993653041581
ENSG00000182179	UBA7	2.36346911287471	2.40502837324671	0.925566343042071	1.75011184240407	3.85369371769794e-05
ENSG00000155363	MOV10	2.42436116576783	2.36051447662723	0.924487594390507	1.29171040228983	0.000999700061437215
ENSG00000140464	PML	2.45670588153348	2.31769047197606	0.923408845738943	1.01306133382097	0.0185787689574465
ENSG00000168404	MLKL	2.5092521247459	2.28237017671666	0.918015102481122	1.9597055335024	2.60526715213203e-05
ENSG00000141574	SECTM1	2.5376626191554	2.2368080462246	0.915857605177994	1.24298632482306	0.0347689208199703
ENSG00000105559	PLEKHA4	2.63035584318475	2.21466205133804	0.913700107874865	1.54151921034909	0.00223795898150751
ENSG00000173786	CNP	2.64982969060934	2.20681278675703	0.912621359223301	0.952048997577349	0.0206223725562122
ENSG00000105939	ZC3HAV1	2.65008010464126	2.19217071451987	0.911542610571737	1.48130638389324	0.00107520059743005
ENSG00000213689	TREX1	2.6533724256105	2.18671690655235	0.910463861920173	1.89772726757859	0.00148148508428282
ENSG00000060491	OGFR	2.70386950556505	2.18472477489617	0.909385113268608	1.3907091216146	2.60526715213203e-05
ENSG00000110446	SLC15A3	2.77879844487464	2.16500136179155	0.908306364617044	1.58765860924435	0.0103499999560251
ENSG00000132274	TRIM22	2.79992977819829	2.1226500337653	0.90722761596548	1.52549856227571	0.00213318907640423
ENSG00000168961	LGALS9	2.87876935839468	2.11818131347139	0.906148867313916	2.44436280365688	0.000664993653041581
ENSG00000116514	RNF19B	2.93238101383215	2.06097048874043	0.902912621359223	0.761490143473561	0.0365505336176967
ENSG00000188157	AGRN	3.03256419102076	2.02434038822416	0.899676375404531	0.884600449191414	0.0207848084055726
ENSG00000116663	FBXO6	3.04544038760859	2.01825983331992	0.898597626752967	0.942525730031981	0.0374032479340468
ENSG00000204261	PSMB8-AS1	3.06994557632558	2.0058855216614	0.897518878101402	1.53649875631303	0.0127165532716692
ENSG00000204642	HLA-F	3.0862752697959	1.95506937584889	0.895361380798274	1.07381539940313	0.0471193565903533
ENSG00000188313	PLSCR1	3.09359126785571	1.95503405073324	0.89428263214671	1.51151676556755	0.0127165532716692
ENSG00000277511	NA	3.15023218375754	1.92612271201065	0.891046386192017	2.42151851076152	0.000501391455032181
ENSG00000137496	IL18BP	3.20209921358843	1.91206104648198	0.889967637540453	1.46113824582727	0.0229015569407085
ENSG00000130303	BST2	3.24638361622478	1.83885509696481	0.887810140237325	2.67707501223349	2.60526715213203e-05
ENSG00000188290	HES4	3.33354480676153	1.73629134723129	0.880258899676375	2.89812898419859	7.85397522179056e-11
ENSG00000204592	HLA-E	3.3528240140917	1.73052069540651	0.879180151024811	0.851415325478343	0.0132160296163299
ENSG00000123609	NMI	3.38545644213332	1.68060133038144	0.877022653721683	0.999416328059527	0.0341400799276269
ENSG00000140853	NLRC5	3.71832316241092	1.60370648544202	0.868392664509169	1.63823527016449	0.000856242187916609
ENSG00000182393	IFNL1	3.72693563607838	1.60077083425217	0.867313915857605	2.70765260164399	0.00645071224216941
ENSG00000172183	ISG20	3.85256687858009	1.57048330194172	0.862998921251348	2.14694555262727	0.00870693778380486
ENSG00000171855	IFNB1	3.90658193627302	1.55820171806502	0.86084142394822	8.50982042070419	2.01385668119057e-06
ENSG00000137842	TMEM62	3.92182558679127	1.54603840970383	0.857605177993528	0.745631086056936	0.0384284098905291
ENSG00000155287	SLC25A28	3.96948051444664	1.51538961656699	0.855447680690399	1.04560527568564	0.0198050905908386
ENSG00000126709	IFI6	4.00448093806534	1.5132164485245	0.854368932038835	1.17134362936667	0.0396870413470808
ENSG00000100226	GTPBP1	4.09813796882211	1.47575605758441	0.848975188781014	0.845617820749741	0.0127165532716692
ENSG00000128394	APOBEC3F	4.15634839383123	1.47362719684462	0.84789644012945	1.24896819520116	0.0132160296163299
ENSG00000234127	TRIM26	4.17913291444852	1.46934923546505	0.846817691477886	1.04573957935936	2.60526715213203e-05
ENSG00000077522	ACTN2	4.50016913844975	1.41646328768379	0.83495145631068	2.67459644541221	0.00265688697551572
ENSG00000116863	ADPRS	4.54966319860054	1.41576954336465	0.833872707659115	0.912480283515654	0.0102005501055615
ENSG00000141682	PMAIP1	4.65607082924457	1.39353313753519	0.830636461704423	1.59243931688921	0.0132160296163299
ENSG00000122643	NT5C3A	4.74104063153332	1.38527683863877	0.825242718446602	0.989890187643175	0.0288506603201283
ENSG00000185753	CXorf38	4.80096702469549	1.37110619573337	0.823085221143474	0.941610419052152	0.00102493518632632
ENSG00000299483	NA	4.81185379929907	1.36302036007005	0.822006472491909	3.27144491915994	0.00341226964902556
ENSG00000089692	LAG3	4.87722734866771	1.35499621336166	0.819848975188781	3.09114443976709	0.000393561478081214
ENSG00000160932	LY6E	5.22774754738242	1.30775463397749	0.807982740021575	1.06892018472397	0.0244652274287566
ENSG00000272512	NA	5.3401381735443	1.29951930747897	0.803667745415318	4.76449910555498	1.13625818752668e-06
ENSG00000258659	TRIM34	6.01693726426277	1.22934664684349	0.789644012944984	0.720073744544183	0.0212513012564604
ENSG00000072121	ZFYVE26	7.01855519910462	1.07610790606259	0.758360302049622	1.20777447467353	0.00670279665286887
ENSG00000204138	PHACTR4	7.33775824958859	1.03831859847151	0.751887810140237	0.996624907945358	0.00257210557975334
ENSG00000105287	PRKD2	7.73132098038053	1.00696758505767	0.741100323624595	0.905549033845116	0.0295365674283734
ENSG00000206190	ATP10A	7.95148753327184	1.00106266654208	0.737864077669903	1.16624376186069	0.0357436226458662
ENSG00000105402	NAPA	8.24992786862018	0.938099113554221	0.727076591154261	0.800192728091383	0.00783471375908968
ENSG00000198576	ARC	8.35727455432949	0.917693573371324	0.722761596548004	3.52328445613185	0.000108704309209508
ENSG00000269720	CCDC194	8.37572654165449	0.907138247440296	0.72168284789644	3.99687906138404	0.000188285002965726
ENSG00000144655	CSRNP1	9.04574489579411	0.852419553741835	0.70873786407767	0.953242390325713	0.0315878732388123
ENSG00000270379	HEATR9	9.05487337217674	0.849006519717298	0.707659115426106	1.32347826800625	0.0185787689574465
ENSG00000198133	TMEM229B	9.06074157072219	0.842121666435576	0.706580366774542	1.81701980397128	0.00344278506582424
ENSG00000223960	CHROMR	9.08372588067323	0.838104557970729	0.705501618122977	1.2852817899638	0.00137040154297723
ENSG00000173762	CD7	9.49932851484781	0.802331591170756	0.697950377562028	1.82295133546655	0.0133335153056467
ENSG00000136492	BRIP1	9.95025927144996	0.73081623467055	0.686084142394822	1.18907389895427	0.0386450882927226
ENSG00000111679	PTPN6	10.6270403746898	0.696900341449119	0.67529665587918	2.67109465519146	0.00148901348248385
ENSG00000132792	CTNNBL1	10.9521070640728	0.684919947952335	0.669902912621359	0.933908428097401	0.0210828703100345
ENSG00000161091	MFSD12	11.1597064872121	0.654121147863843	0.665587918015103	0.689476139515425	0.0258562356875084
ENSG00000160888	IER2	11.9930506056103	0.565159547060901	0.64940668824164	1.05231785849101	0.00871027991896036
ENSG00000144596	GRIP2	12.0272278048746	0.561054878302415	0.648327939590076	0.879328627399966	0.0424996971343283
ENSG00000197019	SERTAD1	13.4949671541849	0.479379440738443	0.629989212513484	0.514468625391058	0.0429581448433397
ENSG00000172432	GTPBP2	15.5708506818676	0.416325994387421	0.613807982740022	0.82238561383163	0.0112419461500476
ENSG00000155629	PIK3AP1	17.8560469761977	0.265404839420733	0.581445523193096	1.70085112341797	0.0176154261890033
ENSG00000291086	LGALS17A	19.3546368171669	0.219910802531686	0.568500539374326	3.58485486824602	0.00405469160939136
ENSG00000135625	EGR4	25.8312206624374	0.0319436257949194	0.505933117583603	0.648759277974018	0.0438707227562286
ENSG00000122783	CYREN	26.317642803402	0.019189859521263	0.50269687162891	0.816035318718244	0.0159807315662536
ENSG00000125508	SRMS	27.6451522770797	-0.0236538665108047	0.492988133764833	2.07768427393435	0.0102005501055615
ENSG00000068976	PYGM	28.3110013636445	-0.0567049496795739	0.483279395900755	3.06706635730084	0.00213318907640423
ENSG00000263069	RNF213-AS1	28.8968021505191	-0.0928138206415309	0.477885652642934	2.19688679631224	0.00102493518632632
ENSG00000270276	H4C15	38.4201513718418	-0.310226355172265	0.398058252427185	1.18778880056168	0.0163176451334119
ENSG00000139668	WDFY2	38.4945786797663	-0.310270326717971	0.39697950377562	0.931375917770708	0.0127165532716692
ENSG00000196247	ZNF107	39.9337440139068	-0.32834703405575	0.386192017259978	1.08805460179965	0.0326956912796916
ENSG00000254470	AP5B1	40.2681460709642	-0.341100956832986	0.38403451995685	1.08581403633268	0.00348471643126243
ENSG00000204305	AGER	45.9724301499737	-0.454417022462797	0.343042071197411	1.27285775094849	0.0295165883588525
ENSG00000196358	NTNG2	55.1525669482924	-0.550414020156932	0.283710895361381	0.926379472269935	0.0311335903577734
ENSG00000272821	NA	111.099042869214	-0.759510287787629	0.0507011866235167	16.1687854622496	0.00102493518632632
