## Supplementary Table 1 - Donor Information for "Cellular senescence dysregulates antiviral interferon responses in idiopathic pulmonary fibrosis"

### Sheet: donors
Cell label	Age	Sex	CTL vs IPF	Source	Weight	Height	Smoking status	Race	Notes	Other identifiers
AJDL130	41	M	CTL	UCSF						unsorted P3
AJAZ447	42	M	CTL	UCSF						NHM P3
NHLF 21TL088250	48	M	CTL	Lonza	224	64	N	Other		CC-2512
83A	60	M	IPF	Cedars-Sinai
86A	61	F	IPF	Cedars-Sinai
110A	37	F	IPF	Cedars-Sinai
155B	55	M	IPF	Cedars-Sinai

### Sheet: Cedars-Sinai
										Sex	birth year	year collected	age	extra info
S083	Date SLB collected: 26-Jul-02		Sex/Birthdate: M/04 26 42		Diagnosis: UIP/IPF	Lung region collected: Left Upper Lobe (LUL)		Fibroblasts - Yes		M	1942	2002	60	Note that UIP = usual interstitial pneumonia - a determination made by a pathologist after reviewing histologic tissue section. The region of the lung from which the fibroblasts are derived is also indicated and this might have some bearing upon your analysis. Note that the disease is always more advanced in the lower lobes compared with the upper lobes of IPF patients at the time of diagnosis (i…
S086	2002-08-07		F/02 20 41		UIP/IPF	LUL		YES		F	1941	2002	61
S092	2002-10-09		M/04 15 69		UIP/IPF	LLL (left lower lobe)		YES		M	1969	2002	33
S099	3-Jan-03		F/8/29/40		UIP/IPF	LLL		YES		F	1940	2003	63
S110	12-Jun-03		F/04 14 66		UIP/IPF	LUL		YES		F	1966	2003	37
S112	25-Jun-03		M/05 17 28		UIP/IPF	LUL		YES		M	1928	2003	75
S119	8-Aug-03		M/09 29 31		UIP/IPF	LUL		YES		M	1931	2003	72
S127	19-Sep-03		M/10 05 42		UIP/IPF	LUL		YES		M	1942	2003	61
S155	3-Jun-04		M/04 18 49		UIP/IPF	LLL		YES		M	1949	2004	55
