## Supplementary Table 3 - Jena_Buck_IAV_metadata for "Cellular senescence dysregulates antiviral interferon responses in idiopathic pulmonary fibrosis"

### Sheet: JS001
tube_folder_label	cell_label	condition	infection	timepoint	sex	age	disease	serum
HLF1_QUI_mock	AJAZ	CTL	mock	24	NA	42	normal	SS
HLF1_QUI_IAV	AJAZ	CTL	IAV	24	NA	42	normal	SS
HLF1_SEN_mock	AJAZ	IR	mock	264	NA	42	normal	SS
HLF1_SEN_IAV	AJAZ	IR	IAV	264	NA	42	normal	SS
HLF2_QUI_mock	HLF250	CTL	mock	24	Male	48	normal	SS
HLF2_QUI_IAV	HLF250	CTL	IAV	24	Male	48	normal	SS
HLF2_SEN_mock	HLF250	IR	mock	264	Male	48	normal	SS
HLF2_SEN_IAV	HLF250	IR	IAV	264	Male	48	normal	SS
HLF3_QUI_mock	AJDL	CTL	mock	24	NA	41	normal	SS
HLF3_QUI_IAV	AJDL	CTL	IAV	24	NA	41	normal	SS
HLF3_SEN_mock	AJDL	IR	mock	264	NA	41	normal	SS
HLF3_SEN_IAV	AJDL	IR	IAV	264	NA	41	normal	SS
IPF1_QUI_mock	86A	CTL	mock	24	Female	61	IPF	SS
IPF1_QUI_IAV	86A	CTL	IAV	24	Female	61	IPF	SS
IPF1_SEN_mock	86A	IR	mock	264	Female	61	IPF	SS
IPF1_SEN_IAV	86A	IR	IAV	264	Female	61	IPF	SS
IPF2_QUI_mock	155B	CTL	mock	24	Male	55	IPF	SS
IPF2_QUI_IAV	155B	CTL	IAV	24	Male	55	IPF	SS
IPF2_SEN_mock	155B	IR	mock	264	Male	55	IPF	SS
IPF2_SEN_IAV	155B	IR	IAV	264	Male	55	IPF	SS
IPF3_QUI_mock	83A	CTL	mock	24	Male	60	IPF	SS
IPF3_QUI_IAV	83A	CTL	IAV	24	Male	60	IPF	SS
IPF3_SEN_mock	83A	IR	mock	264	Male	60	IPF	SS
IPF3_SEN_IAV	83A	IR	IAV	264	Male	60	IPF	SS
IPF4_QUI_mock	110A	CTL	mock	24	Female	37	IPF	SS
IPF4_QUI_IAV	110A	CTL	IAV	24	Female	37	IPF	SS
IPF4_SEN_mock	110A	IR	mock	264	Female	37	IPF	SS
IPF4_SEN_IAV	110A	IR	IAV	264	Female	37	IPF	SS

### Sheet: notes
notes
fastq files from Jena after IAV infection
all data here: \\bigrock\Public\Brendan\Jena_collab; first set: \\bigrock\Public\Brendan\Jena_collab\JS001\X208SC24110806-Z01-F003_02.tar\X208SC24110806-Z01-F003_02\01.RawData; second set: \\bigrock\Public\Brendan\Jena_collab\JS001\X208SC24110806-Z01-F003_03.tar\X208SC24110806-Z01-F003_03\01.RawData
